# Activating Ras-MAPK pathway variants drive hippocampal clonal competition in human epilepsy

**DOI:** 10.64898/2026.01.26.701822

**Authors:** Sattar Khoshkhoo, Mingyun Bae, Yilan Wang, Ashton Tillett, Rosita B. Ramirez, Benjamin Finander, Emily D. Egan, Linus Marx, Dipan Patel, Zinan Zhou, Yasmine Chahine, Brian Chhouk, Sofia M. Zoullas, Abbe Lai, Roland Coras, Franck Bielle, Vincent Navarro, Bertrand Mathon, Taufik A. Valiante, Homeira Moradi Chameh, Andrew F. Gao, Timo Krings, Samuel Gooley, Michael S. Hildebrand, Kristian Bulluss, Jonathan Clark, Andrew P. Morokoff, James A. King, Marian Todaro, Patrick Kwan, Terence J. O’Brien, Samuel F. Berkovic, Ingrid E. Scheffer, Piero Perucca, Emily Lapinskas, John D. Rolston, G. Rees Cosgrove, Rani A. Sarkis, Alissa M. D’Gama, Sanda Alexadrescu, Edward Yang, Annapurna Poduri, R Mark Richardson, E. Zeynep Erson-Omay, Nihal DeLanerolle, Dennis D. Spencer, Katherine S.-M. Brown, Michael B. Miller, Amy E. Roberts, Luana N. Santos, Maria I. Kontaridis, Christian G. Bien, Stephen C. Blacklow, Kristopher T. Kahle, Ingmar Blümcke, August Yue Huang, Eunjung Alice Lee, Christopher A Walsh

## Abstract

Mesial (*a.k.a.,* medial) temporal lobe epilepsy (MTLE) is the most common focal epilepsy^1,2^ and, in drug-resistant cases, is treated by surgical removal of the anterior temporal lobe, which often shows neuronal loss and gliosis consistent with hippocampal sclerosis (HS)^2^. MTLE with HS has minimal contribution from germline genetic variation^3^, and is associated with prior precipitating insults such as prolonged childhood seizures and head trauma^4–6^. Somatic variants in Ras-MAPK pathway genes were recently reported in a few MTLE surgical specimens^7,8^, but their prevalence, clinical relevance, and underlying biological mechanisms remain unknown. Targeted duplex sequencing of hippocampal DNA from 462 surgical resections revealed significant enrichment of deleterious somatic variants in MTLE versus controls, with >40% of MTLE specimens harboring activating Ras-MAPK variants in *PTPN11*, *NF1*, *BRAF*, *KRAS*, and twelve genes not previously associated with focal epilepsy. Eight Ras-MAPK genes showed positive clonal selection in MTLE. Increased somatic variant burden predicted worse surgical outcome. Somatic Ras-MAPK variants at ultra-low (<0.5%) variant allele fractions were associated with older seizure onset and HS pathology, supporting a late prenatal or postnatal origin. Ras-MAPK variants in MTLE were enriched in cells derived from hippocampal progenitors—neurons, astrocytes, oligodendrocytes—in line with the known neuronal hyperexcitability and seizures induced by Ras-MAPK overactivation^9,10^; in contrast, Alzheimer disease hippocampi exhibited microglial enrichment of Ras-MAPK variants, consistent with prior reports^11^. Single-nucleus RNA sequencing showed increased expression of Ras-MAPK genes in neurons and upregulation of pathways mediating neurogenesis and neural development in MTLE. Functional validation of novel, recurrent *PTPN11* variants confirmed gain-of-function, while cellular modeling in induced pluripotent stem cells demonstrated proliferative/survival advantages for mutant cells in mosaic culture. Overall, our data suggest that somatic Ras-MAPK variants and acquired risk factors may converge on clonal competition in the hippocampus to modulate epilepsy risk.
