## Supplementary Table 1 for "Activating Ras-MAPK pathway variants drive hippocampal clonal competition in human epilepsy"

### Sheet: MTLE
Subject_ID	Tissue_Source	Sex	Age_First_Seizure_Range	Age_Surgery_Range	History_Febrile_Seizure	History_TBI	History_Ischemia	HS_Present_MRI	HS_Classification_Pathology	Outcome_Engel	Data_generated
MTLE001	EEBB	M	20-29	40-49				Y	HS1	1A	DNA panel sequencing
MTLE002	EEBB	M	0-9	50-59		Y			HS1	1A	DNA panel sequencing
MTLE003	EEBB	M	0-9	40-49				Y	HS1	1A	DNA panel sequencing
MTLE004	EEBB	M	20-29	20-29	Y			Y	HS1	2	DNA panel sequencing
MTLE005	EEBB	F		40-49					HS1	1A	DNA panel sequencing, snRNA-seq
MTLE006	EEBB	M	10-19	30-39					HS1	1A	DNA panel sequencing
MTLE007	EEBB	M	0-9	60-69		Y		Y	HS1	1A	DNA panel sequencing
MTLE008	EEBB	M	0-9	50-59	Y			Y	HS1	1A	DNA panel sequencing
MTLE009	EEBB	F	0-9					Y	HS1		DNA panel sequencing
MTLE010	EEBB	M	0-9	20-29	Y			Y	HS1	1A	DNA panel sequencing
MTLE011	EEBB	M	10-19	20-29				Y	HS1	1A	DNA panel sequencing
MTLE012	EEBB	F	0-9	50-59				Y	HS2		DNA panel sequencing, snRNA-seq
MTLE013	EEBB	F	30-39	60-69			Y	Y	HS1	1A	DNA panel sequencing
MTLE014	EEBB	M	0-9	40-49				Y	HS2	3A	DNA panel sequencing
MTLE015	EEBB	M	0-9	20-29				Y	HS1	1A	DNA panel sequencing
MTLE016	EEBB	M	10-19	40-49				Y	HS2		DNA panel sequencing
MTLE017	EEBB	F	10-19	40-49		Y		Y	HS3	1A	DNA panel sequencing, snRNA-seq
MTLE018	EEBB	M	10-19			Y		Y	HS1		DNA panel sequencing
MTLE019	EEBB	F	30-39	40-49				Y	HS1	1A	DNA panel sequencing
MTLE020	EEBB	F	10-19	30-39	Y			Y	HS1	1A	DNA panel sequencing, snRNA-seq
MTLE021	EEBB	F	20-29	50-59				Y	HS2	1A	DNA panel sequencing, snRNA-seq
MTLE022	EEBB	F	40-49					Y	HS-NOS		DNA panel sequencing
MTLE023	EEBB	F	20-29	50-59					No-HS	1A	DNA panel sequencing, snRNA-seq
MTLE024	EEBB	M	0-9	50-59					No-HS	2D	DNA panel sequencing
MTLE025	EEBB	M	0-9	20-29					No-HS	1A	DNA panel sequencing
MTLE026	EEBB	M	10-19	30-39	Y			Y	HS-NOS	1A	DNA panel sequencing
MTLE027	EEBB	F	0-9	20-29	Y			Y	HS1	2A	DNA panel sequencing
MTLE028	EEBB	F	0-9	10-19	Y			Y	HS1	1B	DNA panel sequencing
MTLE029	EEBB	F		40-49	Y			Y	HS1	3B	DNA panel sequencing
MTLE030	EEBB	F	0-9	60-69				Y	HS1	1A	DNA panel sequencing
MTLE031	EEBB	M	30-39	30-39				Y	HS-NOS	3A	DNA panel sequencing
MTLE032	EEBB	M	20-29	20-29				Y	HS1	1A	DNA panel sequencing
MTLE033	EEBB	M	20-29	40-49	Y			Y	HS1	1A	DNA panel sequencing
MTLE034	EEBB	F	30-39	50-59				Y	HS1	2C	DNA panel sequencing
MTLE035	EEBB	M	20-29	30-39				Y	HS1	1A	DNA panel sequencing
MTLE036	EEBB	F	10-19	30-39	Y			Y	HS2	1A	DNA panel sequencing
MTLE037	EEBB	M		0-9					HS1		DNA panel sequencing
MTLE038	EEBB	M	50-59	50-59					No-HS	1A	DNA panel sequencing
MTLE039	EEBB	M							No-HS		DNA panel sequencing
MTLE040	EEBB	M	40-49	50-59		Y		Y	HS2	2B	DNA panel sequencing
MTLE041	EEBB	M	0-9	40-49		Y		Y	HS2	4A	DNA panel sequencing
MTLE042	EEBB	M	20-29	60-69	Y			Y	HS1	1D	DNA panel sequencing
MTLE043	EEBB	M	10-19	20-29				Y	HS3	1A	DNA panel sequencing
MTLE044	EEBB	F	0-9	10-19				Y	HS1	1A	DNA panel sequencing
MTLE045	EEBB	M	10-19	40-49		Y		Y	HS1	2B	DNA panel sequencing
MTLE046	EEBB	F	10-19	10-19					HS2	1A	DNA panel sequencing
MTLE047	EEBB	M	0-9	0-9					No-HS	4A	DNA panel sequencing
MTLE048	EEBB	F	10-19	60-69				Y	HS1	2B	DNA panel sequencing
MTLE049	EEBB	F	0-9	20-29			Y		No-HS	1A	DNA panel sequencing
MTLE050	EEBB	F	40-49	60-69				Y	No-HS	1D	DNA panel sequencing
MTLE051	EEBB	F	0-9	50-59				Y	HS2	2B	DNA panel sequencing
MTLE052	EEBB	M	30-39	30-39				Y	HS1	1A	DNA panel sequencing
MTLE053	EEBB	M	0-9	10-19			Y		No-HS		DNA panel sequencing
MTLE054	EEBB	M	30-39	50-59				Y	HS1	1A	DNA panel sequencing
MTLE055	EEBB	M	40-49	60-69				Y	HS1	1C	DNA panel sequencing
MTLE056	EEBB	F	0-9	0-9					HS1	1A	DNA panel sequencing
MTLE057	EEBB	M	10-19	20-29				Y	HS1	1A	DNA panel sequencing
MTLE058	EEBB	F	0-9	30-39				Y	HS1	1A	DNA panel sequencing
MTLE059	EEBB	M	0-9	50-59			Y	Y	HS1	1C	DNA panel sequencing
MTLE060	EEBB	M	0-9	40-49	Y			Y	HS1	1A	DNA panel sequencing
MTLE061	EEBB	M		40-49					HS1		DNA panel sequencing
MTLE062	EEBB	F	0-9	50-59	Y			Y	HS1	2B	DNA panel sequencing
MTLE063	EEBB	F	10-19	30-39				Y	HS1	3A	DNA panel sequencing
MTLE064	EEBB	F	10-19	20-29	Y			Y	HS2	1A	DNA panel sequencing
MTLE065	EEBB	F	20-29	30-39					No-HS	3A	DNA panel sequencing
MTLE066	EEBB	M	0-9	0-9					HS1	1A	DNA panel sequencing
MTLE067	EEBB	M	0-9	0-9					No-HS	1A	DNA panel sequencing
MTLE068	EEBB	M	30-39	50-59					HS1		DNA panel sequencing
MTLE069	EEBB	F	0-9	0-9					No-HS	1A	DNA panel sequencing
MTLE070	EEBB	M		0-9					No-HS		DNA panel sequencing
MTLE071	EEBB	M	0-9	0-9				Y	HS1	1A	DNA panel sequencing
MTLE072	EEBB	M	0-9	0-9					No-HS	1A	DNA panel sequencing
MTLE073	EEBB	M	10-19	20-29				Y	HS1	4A	DNA panel sequencing
MTLE074	EEBB	F	30-39	50-59				Y	HS1	1A	DNA panel sequencing
MTLE075	EEBB	F	0-9	20-29				Y	HS-NOS	1D	DNA panel sequencing
MTLE076	EEBB	M		20-29					HS1		DNA panel sequencing
MTLE077	EEBB	F	0-9	30-39				Y	HS1	1B	DNA panel sequencing
MTLE078	EEBB	F	10-19	20-29	Y			Y	HS2	1A	DNA panel sequencing
MTLE079	EEBB	M	30-39	60-69				Y	HS1	1A	DNA panel sequencing
MTLE080	EEBB	F	0-9	0-9					No-HS	2A	DNA panel sequencing
MTLE081	EEBB	F		10-19					HS1	1A	DNA panel sequencing
MTLE082	EEBB	M		0-9					HS1		DNA panel sequencing
MTLE083	EEBB	F	10-19	20-29					No-HS	3A	DNA panel sequencing
MTLE084	EEBB	M	0-9	0-9					No-HS	1A	DNA panel sequencing
MTLE085	EEBB	F	0-9	10-19				Y	HS1	2B	DNA panel sequencing
MTLE086	EEBB	F	30-39	40-49				Y	No-HS	3A	DNA panel sequencing
MTLE087	EEBB	F	0-9	40-49	Y			Y	HS1	2B	DNA panel sequencing
MTLE088	EEBB	M	10-19	20-29				Y	HS1	1B	DNA panel sequencing
MTLE089	EEBB	M		40-49					No-HS	1A	DNA panel sequencing
MTLE090	EEBB	M	10-19	50-59					No-HS	1A	DNA panel sequencing
MTLE091	EEBB	M	30-39	40-49					No-HS	2B	DNA panel sequencing
MTLE092	EEBB	M	0-9	40-49				Y	HS1	1A	DNA panel sequencing
MTLE093	EEBB	F	0-9	60-69				Y	HS1	1A	DNA panel sequencing
MTLE094	EEBB	F	30-39	30-39	Y			Y	HS1	1A	DNA panel sequencing
MTLE095	EEBB	M	10-19	30-39				Y	HS2	1B	DNA panel sequencing
MTLE096	EEBB	M	0-9	10-19				Y	HS1	1A	DNA panel sequencing
MTLE097	EEBB	M		20-29				Y	HS1		DNA panel sequencing
MTLE098	EEBB	F	10-19	20-29					No-HS	4B	DNA panel sequencing
MTLE099	EEBB	F	10-19	20-29				Y	HS1	4B	DNA panel sequencing
MTLE100	EEBB	F	0-9	30-39	Y			Y	HS1	1A	DNA panel sequencing
MTLE101	EEBB	F	0-9	60-69	Y	Y		Y	HS1	1A	DNA panel sequencing
MTLE102	EEBB	M	20-29	30-39					No-HS	1A	DNA panel sequencing
MTLE103	EEBB	F	50-59	60-69					No-HS	1A	DNA panel sequencing
MTLE104	EEBB	F	0-9	20-29	Y			Y	HS1	3A	DNA panel sequencing
MTLE105	EEBB	F	10-19	40-49			Y		No-HS	1A	DNA panel sequencing
MTLE106	EEBB	M	0-9	0-9					No-HS	2D	DNA panel sequencing
MTLE107	EEBB	F	0-9	10-19				Y	HS2	1B	DNA panel sequencing
MTLE108	EEBB	F	0-9	20-29	Y			Y	HS1	1A	DNA panel sequencing
MTLE109	EEBB	F	0-9	10-19				Y	HS2	1B	DNA panel sequencing
MTLE110	EEBB	M	0-9	10-19			Y		No-HS	2B	DNA panel sequencing
MTLE111	EEBB	M	10-19	30-39				Y	HS1	3A	DNA panel sequencing
MTLE112	EEBB	F	0-9	10-19					No-HS	1A	DNA panel sequencing
MTLE113	EEBB	F	0-9	30-39					No-HS	4B	DNA panel sequencing
MTLE114	EEBB	M	0-9	10-19					No-HS	1A	DNA panel sequencing
MTLE115	EEBB	F	0-9	20-29				Y	HS2	2A	DNA panel sequencing
MTLE116	EEBB	M	30-39	40-49					No-HS	3A	DNA panel sequencing
MTLE117	EEBB	F	10-19	20-29			Y		No-HS	1A	DNA panel sequencing
MTLE118	EEBB								HS2		DNA panel sequencing
MTLE119	EEBB	F	0-9	10-19			Y	Y	HS1	1A	DNA panel sequencing
MTLE120	EEBB	M	0-9	60-69			Y		No-HS	2B	DNA panel sequencing
MTLE121	EEBB	F	0-9	10-19					No-HS	1A	DNA panel sequencing
MTLE122	EEBB	M	10-19	40-49					No-HS	3A	DNA panel sequencing
MTLE123	EEBB	F	40-49	40-49				Y	HS1	2B	DNA panel sequencing
MTLE124	EEBB	F	20-29	20-29				Y	HS1	4B	DNA panel sequencing
MTLE125	EEBB	M	0-9	10-19	Y			Y	HS1	1A	DNA panel sequencing
MTLE126	EEBB	F	0-9	10-19					No-HS	4B	DNA panel sequencing
MTLE127	EEBB	M	0-9	0-9			Y		HS1		DNA panel sequencing
MTLE128	EEBB	F	0-9	10-19			Y	Y	HS1	1A	DNA panel sequencing
MTLE129	EEBB	M	0-9	20-29	Y			Y	HS1	2A	DNA panel sequencing
MTLE130	EEBB	F	0-9	10-19					No-HS	1A	DNA panel sequencing
MTLE131	EEBB	M	10-19	50-59				Y	HS3	1A	DNA panel sequencing
MTLE132	EEBB	F	10-19	30-39				Y	HS2	1A	DNA panel sequencing
MTLE133	EEBB	M	0-9	10-19			Y	Y	HS2	1A	DNA panel sequencing
MTLE134	EEBB	F	30-39	60-69	Y			Y	No-HS	3A	DNA panel sequencing
MTLE135	EEBB	F	0-9	60-69				Y	HS1	1A	DNA panel sequencing
MTLE136	EEBB	M	0-9	40-49				Y	HS1	1A	DNA panel sequencing
MTLE137	EEBB	M	0-9	10-19				Y	HS1	1A	DNA panel sequencing
MTLE138	EEBB	M	0-9	0-9					No-HS	1A	DNA panel sequencing
MTLE139	EEBB	F	0-9	10-19					HS1	1A	DNA panel sequencing
MTLE140	EEBB	M	0-9	0-9					No-HS	1A	DNA panel sequencing
MTLE141	EEBB	F	10-19	10-19				Y	HS2	4B	DNA panel sequencing
MTLE142	EEBB	F	0-9	50-59	Y			Y	HS1	1A	DNA panel sequencing
MTLE143	EEBB	M	20-29	30-39	Y				HS1	1A	DNA panel sequencing
MTLE144	EEBB	M	20-29	20-29				Y	HS2	1A	DNA panel sequencing
MTLE145	EEBB	M	30-39	30-39				Y	HS1	1A	DNA panel sequencing
MTLE146	EEBB	M	0-9	0-9					HS3	1A	DNA panel sequencing
MTLE147	EEBB	M	0-9	10-19				Y	HS1		DNA panel sequencing
MTLE148	EEBB	M	0-9	50-59		Y		Y	HS2	2B	DNA panel sequencing
MTLE149	EEBB	F	0-9	50-59				Y	HS1	1B	DNA panel sequencing
MTLE150	EEBB	M	40-49	50-59					No-HS	1A	DNA panel sequencing
MTLE151	EEBB	F	10-19	30-39				Y	HS1	1A	DNA panel sequencing
MTLE152	EEBB	M	0-9	0-9			Y		No-HS	1A	DNA panel sequencing
MTLE153	EEBB	M	0-9	10-19			Y		No-HS	3B	DNA panel sequencing
MTLE154	EEBB	M	10-19	30-39				Y	HS1	1A	DNA panel sequencing
MTLE155	EEBB	F	30-39	40-49				Y	HS2		DNA panel sequencing
MTLE156	EEBB	M	0-9	10-19					No-HS	1A	DNA panel sequencing
MTLE157	EEBB	M	0-9	0-9					No-HS	1A	DNA panel sequencing
MTLE158	EEBB	F	0-9	0-9					No-HS	1A	DNA panel sequencing
MTLE159	EEBB	M	20-29	30-39		Y	Y	Y	HS1	1B	DNA panel sequencing
MTLE160	EEBB	M		20-29					No-HS	1A	DNA panel sequencing
MTLE161	EEBB	M	0-9	0-9					No-HS	1A	DNA panel sequencing
MTLE162	EEBB	M	0-9	10-19					No-HS	1A	DNA panel sequencing
MTLE163	EEBB	F	0-9	10-19					HS1	3A	DNA panel sequencing
MTLE164	EEBB	M	0-9	0-9			Y		No-HS		DNA panel sequencing
MTLE165	EEBB	M	20-29	30-39					No-HS	3A	DNA panel sequencing
MTLE166	EEBB	M	0-9	0-9					No-HS	1A	DNA panel sequencing
MTLE167	EEBB	F	0-9	0-9					No-HS		DNA panel sequencing
MTLE168	EEBB	M	0-9	0-9					No-HS	1A	DNA panel sequencing
MTLE169	EEBB	F	0-9	0-9	Y				No-HS	1A	DNA panel sequencing
MTLE170	EEBB	F	0-9	10-19			Y		No-HS	1A	DNA panel sequencing
MTLE171	EEBB	F	0-9	40-49	Y			Y	HS1	1A	DNA panel sequencing
MTLE172	EEBB	M	40-49	50-59				Y	HS1	1A	DNA panel sequencing
MTLE173	EEBB	M	10-19	10-19			Y		HS1	1A	DNA panel sequencing
MTLE174	EEBB	M	0-9	10-19			Y	Y	HS1	1A	DNA panel sequencing
MTLE175	EEBB	M	10-19	10-19				Y	HS1	3A	DNA panel sequencing
MTLE176	EEBB	M	10-19	50-59				Y	HS1	1A	DNA panel sequencing
MTLE177	EEBB	F	20-29	40-49				Y	HS1	1B	DNA panel sequencing
MTLE178	EEBB	F	10-19	20-29			Y		No-HS	3A	DNA panel sequencing
MTLE179	EEBB	F	10-19	10-19			Y		No-HS	1A	DNA panel sequencing
MTLE180	EEBB	F	10-19	10-19			Y		No-HS	1A	DNA panel sequencing
MTLE181	EEBB	M	0-9	20-29			Y		No-HS	1A	DNA panel sequencing
MTLE182	EEBB	M	0-9	0-9			Y		No-HS	1A	DNA panel sequencing
MTLE183	EEBB	M	0-9	0-9				Y	HS1	4B	DNA panel sequencing
MTLE184	EEBB	M	20-29	50-59				Y	HS1	1A	DNA panel sequencing
MTLE185	EEBB	F	0-9	0-9			Y		No-HS	1A	DNA panel sequencing
MTLE186	EEBB	F	0-9	40-49					No-HS	1A	DNA panel sequencing
MTLE187	EEBB	M	10-19	20-29	Y			Y	HS1	1C	DNA panel sequencing
MTLE188	EEBB	F	0-9	10-19					No-HS		DNA panel sequencing
MTLE189	EEBB	M	0-9	10-19			Y	Y	HS1	1A	DNA panel sequencing
MTLE190	EEBB	M	0-9	30-39		Y		Y	HS1	4B	DNA panel sequencing
MTLE191	EEBB	F	0-9	10-19				Y	HS3	1A	DNA panel sequencing
MTLE192	EEBB	M	0-9	0-9					No-HS	1A	DNA panel sequencing
MTLE193	EEBB	F	0-9	0-9			Y	Y	No-HS	1A	DNA panel sequencing
MTLE194	EEBB	F	20-29	40-49				Y	HS1	1A	DNA panel sequencing
MTLE195	EEBB	F	20-29	30-39					No-HS	1A	DNA panel sequencing
MTLE196	EEBB	M	0-9	0-9	Y				No-HS	1A	DNA panel sequencing
MTLE197	EEBB	F	20-29	20-29				Y	No-HS	2A	DNA panel sequencing
MTLE198	EEBB	F	50-59	50-59			Y	Y	HS1	1A	DNA panel sequencing
MTLE199	EEBB	F	0-9	0-9				Y	HS1	1C	DNA panel sequencing
MTLE200	EEBB	F	0-9	0-9					No-HS	1A	DNA panel sequencing
MTLE201	EEBB	F	10-19	20-29	Y			Y	HS1	1A	DNA panel sequencing
MTLE202	EEBB	M	30-39	60-69	Y		Y	Y	HS1	1A	DNA panel sequencing
MTLE203	EEBB	M	20-29	50-59				Y	HS2	2B	DNA panel sequencing
MTLE204	EEBB	F	10-19	50-59				Y	HS1	1A	DNA panel sequencing
MTLE205	EEBB	F	0-9	10-19	Y			Y	HS2	1A	DNA panel sequencing
MTLE206	EEBB	F	0-9	20-29					No-HS	1A	DNA panel sequencing
MTLE207	EEBB	F	0-9	0-9					No-HS		DNA panel sequencing
MTLE208	EEBB	F	10-19	10-19					No-HS	1A	DNA panel sequencing
MTLE209	EEBB	M	10-19	30-39				Y	HS1		DNA panel sequencing
MTLE210	EEBB	F	0-9	0-9	Y				HS-NOS	1A	DNA panel sequencing
MTLE211	EEBB	F	0-9	30-39				Y	HS2		DNA panel sequencing
MTLE212	EEBB	M	0-9	0-9			Y		No-HS	1A	DNA panel sequencing
MTLE213	EEBB	F	0-9	0-9	Y			Y	HS1		DNA panel sequencing
MTLE214	EEBB	F	50-59	60-69				Y	HS1	4B	DNA panel sequencing
MTLE215	EEBB	F	0-9	10-19				Y	HS1	1A	DNA panel sequencing
MTLE216	EEBB	M	0-9	0-9			Y		No-HS	1A	DNA panel sequencing
MTLE217	EEBB	M	0-9	20-29				Y	HS1	1A	DNA panel sequencing
MTLE218	EEBB	M	0-9	20-29					No-HS	1A	DNA panel sequencing
MTLE219	EEBB	M	40-49	40-49					No-HS	3A	DNA panel sequencing
MTLE220	EEBB	F	0-9	0-9	Y			Y	HS2	1A	DNA panel sequencing
MTLE221	EEBB	F	20-29	40-49				Y	HS1	3A	DNA panel sequencing
MTLE222	EEBB	M	0-9	0-9					No-HS	1A	DNA panel sequencing
MTLE223	EEBB	F	10-19	20-29				Y	HS1		DNA panel sequencing
MTLE224	EEBB	M	0-9	0-9			Y	Y	No-HS	1A	DNA panel sequencing
MTLE225	EEBB	F	20-29	40-49				Y	HS1	1A	DNA panel sequencing
MTLE226	EEBB	M	0-9	20-29					No-HS		DNA panel sequencing
MTLE227	EEBB	M	0-9	10-19	Y			Y	HS1	1A	DNA panel sequencing
MTLE228	EEBB	M	0-9	50-59	Y			Y	HS1	1A	DNA panel sequencing
MTLE229	EEBB	F	0-9	0-9			Y		HS2		DNA panel sequencing
MTLE230	EEBB	M	0-9	10-19	Y			Y	HS1	4B	DNA panel sequencing
MTLE231	EEBB	M	20-29	30-39					HS3	1A	DNA panel sequencing
MTLE232	EEBB	F	0-9	10-19					No-HS		DNA panel sequencing
MTLE233	EEBB	M	10-19	10-19			Y		No-HS	1A	DNA panel sequencing
MTLE234	EEBB	F	0-9	10-19					HS3	1A	DNA panel sequencing
MTLE235	EEBB	F	0-9	0-9	Y			Y	HS1		DNA panel sequencing
MTLE236	EEBB	F	0-9	40-49	Y			Y	HS1		DNA panel sequencing
MTLE237	EEBB	M	50-59	60-69				Y	HS1		DNA panel sequencing
MTLE238	EEBB	F	10-19	30-39				Y	HS1		DNA panel sequencing
MTLE239	EEBB	M	0-9	0-9					No-HS	1A	DNA panel sequencing
MTLE240	EEBB	F	0-9	0-9					No-HS		DNA panel sequencing
MTLE241	EEBB	F	0-9	50-59				Y	HS1		DNA panel sequencing
MTLE242	EEBB	F	30-39	40-49				Y	HS1		DNA panel sequencing
MTLE243	EEBB	M	0-9	10-19			Y		No-HS	1A	DNA panel sequencing
MTLE244	EEBB	M	0-9	0-9			Y		No-HS	1A	DNA panel sequencing
MTLE245	EEBB	F	20-29	40-49		Y		Y	HS1		DNA panel sequencing
MTLE246	EEBB	M	0-9	30-39				Y	HS1		DNA panel sequencing
MTLE247	EEBB	M	20-29	70-74		Y		Y	HS1	1A	DNA panel sequencing
MTLE248	EEBB	F	0-9	50-59				Y	HS1		DNA panel sequencing
MTLE249	EEBB	F	0-9	10-19					No-HS	1A	DNA panel sequencing
MTLE250	EEBB	M	0-9	0-9			Y	Y	HS2		DNA panel sequencing
MTLE251	EEBB	M	0-9	0-9					No-HS		DNA panel sequencing
MTLE252	EEBB	M	40-49	50-59				Y	HS1		DNA panel sequencing
MTLE253	EEBB	F	0-9	10-19	Y				No-HS		DNA panel sequencing
MTLE254	EEBB	F	0-9	0-9					HS1		DNA panel sequencing
MTLE255	EEBB	M	10-19	30-39				Y	HS2		DNA panel sequencing
MTLE256	EEBB	M	0-9	0-9			Y		No-HS		DNA panel sequencing
MTLE257	EEBB	F	0-9	0-9			Y		No-HS		DNA panel sequencing
MTLE258	EEBB	M	0-9	0-9					No-HS		DNA panel sequencing
MTLE259	EEBB	F	0-9	0-9					No-HS	1A	DNA panel sequencing
MTLE260	EEBB	M	10-19	20-29					No-HS		DNA panel sequencing
MTLE261	EEBB	M	0-9	0-9					No-HS		DNA panel sequencing
MTLE262	EEBB	F	0-9	0-9					No-HS		DNA panel sequencing
MTLE263	EEBB	M	0-9	10-19	Y			Y	HS2	1A	DNA panel sequencing
MTLE264	EEBB	F	0-9	0-9			Y	Y	No-HS		DNA panel sequencing
MTLE265	EEBB	F	20-29	50-59				Y	HS1	1A	DNA panel sequencing
MTLE266	EEBB	M	10-19	20-29					No-HS		DNA panel sequencing
MTLE267	EEBB	F	0-9	40-49				Y	HS1	1A	DNA panel sequencing
MTLE268	EEBB	M	0-9	0-9					No-HS		DNA panel sequencing
MTLE269	EEBB	M	0-9	20-29					No-HS		DNA panel sequencing
MTLE270	EEBB	M	50-59	60-69				Y	HS1		DNA panel sequencing
MTLE271	EEBB	F	0-9	0-9					No-HS		DNA panel sequencing
MTLE272	EEBB	M		10-19	Y			Y	HS1	1A	DNA panel sequencing
MTLE273	AH	M	10-19	50-59	Y			Y	HS1	2	DNA panel sequencing
MTLE274	RMH	F	0-9	40-49	Y			Y	HS-NOS	1	DNA panel sequencing
MTLE275	RMH	F		60-69					HS-NOS		DNA panel sequencing
MTLE276	RMH	M	0-9	30-39	Y			Y	HS-NOS	1C	DNA panel sequencing
MTLE277	RMH	M	10-19	40-49	Y			Y	HS-NOS	1	DNA panel sequencing
MTLE278	AH	M	10-19	30-39					No-HS	1	DNA panel sequencing
MTLE279	RMH	M		60-69					No-HS		DNA panel sequencing
MTLE280	AH	F	0-9	30-39	Y			Y	HS2	2	DNA panel sequencing
MTLE281	AH	F	0-9	30-39	Y			Y	HS1	3	DNA panel sequencing
MTLE282	AH	F	30-39	40-49				Y	HS1	1	DNA panel sequencing
MTLE283	AH	F	40-49	50-59				Y	HS1	1	DNA panel sequencing
MTLE284	AH	M	10-19	20-29					No-HS	1	DNA panel sequencing
MTLE285	AH	M	30-39	40-49					No-HS	1	DNA panel sequencing
MTLE286	AH	M	30-39	30-39					No-HS	1	DNA panel sequencing
MTLE287	AH	M	20-29	50-59	Y			Y	HS1	1	DNA panel sequencing
MTLE288	AH	M	20-29	30-39				Y	HS1	1	DNA panel sequencing
MTLE289	AH	F	30-39	40-49				Y	HS-NOS	1	DNA panel sequencing
MTLE290	AH	F	0-9	20-29				Y	HS1	1	DNA panel sequencing
MTLE291	AH	M	10-19	30-39				Y	HS1	3	DNA panel sequencing
MTLE292	AH	M	10-19	40-49				Y	HS-NOS	1	DNA panel sequencing
MTLE293	AH	F	20-29	30-39				Y	HS1	1	DNA panel sequencing
MTLE294	AH	F	0-9	10-19				Y	HS-NOS	1	DNA panel sequencing
MTLE295	AH	F	20-29	30-39	Y			Y	HS1	1	DNA panel sequencing
MTLE296	AH	M	10-19	20-29	Y				HS1	1	DNA panel sequencing
MTLE297	AH	F	20-29	40-49				Y	HS1	1	DNA panel sequencing
MTLE298	AH	M	0-9	30-39	Y			Y	HS1	1	DNA panel sequencing
MTLE299	AH	F	20-29	30-39					HS1	1C	DNA panel sequencing
MTLE300	AH	F	10-19	60-69					No-HS	1	DNA panel sequencing
MTLE301	TWH	M	20-29	60-69					No-HS		DNA panel sequencing
MTLE302	TWH	F	0-9	20-29	Y			Y	HS1		DNA panel sequencing
MTLE303	TWH	F	0-9	30-39	Y			Y	No-HS		DNA panel sequencing
MTLE304	TWH	F	10-19	30-39					No-HS		DNA panel sequencing
MTLE305	TWH	F	30-39	30-39					No-HS		DNA panel sequencing
MTLE306	TWH	M	20-29	20-29				Y	HS2		DNA panel sequencing
MTLE307	TWH	F	0-9	30-39				Y	HS1		DNA panel sequencing
MTLE308	TWH	M	10-19	30-39					No-HS		DNA panel sequencing
MTLE309	TWH	M	30-39	50-59					No-HS		DNA panel sequencing
MTLE310	TWH	M	30-39	40-49					No-HS		DNA panel sequencing
MTLE311	TWH	F	0-9	60-69				Y	HS2		DNA panel sequencing
MTLE312	TWH	M	20-29	30-39				Y	HS2		DNA panel sequencing
MTLE313	TWH	M		30-39				Y	HS1		DNA panel sequencing
MTLE314	TWH	M	20-29	20-29					No-HS		DNA panel sequencing
MTLE315	TWH	F	20-29	20-29					No-HS		DNA panel sequencing
MTLE316	TWH	M	20-29	20-29				Y	HS3		DNA panel sequencing
MTLE317	TWH	F	40-49	50-59					No-HS		DNA panel sequencing
MTLE318	TWH	M	0-9	40-49					No-HS		DNA panel sequencing
MTLE319	TWH	M	20-29	20-29					No-HS		DNA panel sequencing
MTLE320	TWH	F	40-49	40-49					No-HS		DNA panel sequencing
MTLE321	TWH	M	30-39	40-49					No-HS		DNA panel sequencing
MTLE322	TWH	F	0-9	40-49				Y	HS1		DNA panel sequencing
MTLE323	TWH	M	50-59	60-69			Y		No-HS		DNA panel sequencing
MTLE324	TWH	F	10-19	20-29					No-HS		DNA panel sequencing
MTLE325	TWH	M	10-19	20-29					No-HS		DNA panel sequencing
MTLE326	TWH	M	10-19	20-29			Y		HS3		DNA panel sequencing
MTLE327	TWH	M	10-19	20-29				Y	HS3		DNA panel sequencing
MTLE328	TWH	F	30-39	40-49					No-HS		DNA panel sequencing
MTLE329	TWH	F	10-19	30-39				Y	No-HS		DNA panel sequencing
MTLE330	TWH	M	10-19	50-59				Y	HS1		DNA panel sequencing
MTLE331	TWH	M	20-29	30-39					No-HS		DNA panel sequencing
MTLE332	TWH	F	20-29	30-39					No-HS		DNA panel sequencing
MTLE333	TWH	M	0-9	30-39					No-HS		DNA panel sequencing
MTLE334	TWH	F	0-9	50-59				Y	HS1		DNA panel sequencing
MTLE335	TWH							Y	HS1		DNA panel sequencing
MTLE336	TWH							Y	HS1		DNA panel sequencing
MTLE337	TWH								No-HS		DNA panel sequencing
MTLE338	TWH								No-HS		DNA panel sequencing
MTLE339	TWH								No-HS		DNA panel sequencing
MTLE340	TWH	F	0-9	10-19			Y		HS-NOS	1A	DNA panel sequencing
MTLE341	TWH	F	0-9	0-9	Y			Y	HS-NOS	1A	DNA panel sequencing
MTLE342	TWH	F	0-9	10-19		Y		Y	HS-NOS	1A	DNA panel sequencing
MTLE343	TWH	F	0-9	0-9					HS-NOS	3A	DNA panel sequencing
MTLE344	TWH	M	0-9	0-9						3A	DNA panel sequencing
MTLE345	TWH	F	0-9	0-9	Y				HS-NOS	2A	DNA panel sequencing
MTLE346	TWH	F	0-9	10-19				Y	HS-NOS	3A	DNA panel sequencing
MTLE347	TWH	F	0-9	20-29			Y			4B	DNA panel sequencing
MTLE348	TWH	M	0-9	10-19			Y	Y	HS-NOS	1A	DNA panel sequencing
MTLE349	TWH	M	0-9	0-9			Y		HS-NOS	1A	DNA panel sequencing
MTLE350	BWH	M		60-69					HS-NOS	2a	DNA panel sequencing
MTLE351	BWH	M	60-69	70-74			Y		HS-NOS	1D	DNA panel sequencing
MTLE352	BWH	F	10-19	40-49					HS-NOS		DNA panel sequencing
MTLE353	BWH	M		30-39				Y	HS-NOS	1A	DNA panel sequencing
MTLE354	BWH	M		40-49					No-HS		DNA panel sequencing
MTLE355	YNH	F		40-49					HS-NOS	1A	DNA panel sequencing
MTLE356	YNH	M		30-39				Y	HS-NOS	1A	DNA panel sequencing
MTLE357	YNH	M	0-9	30-39	Y			Y	HS-NOS	1A	DNA panel sequencing
MTLE358	YNH	F	20-29	40-49	Y			Y	HS-NOS	1B	DNA panel sequencing
MTLE359	YNH	M		50-59				Y	HS-NOS	1A	DNA panel sequencing
MTLE360	YNH	F	20-29	30-39				Y	HS-NOS	1A	DNA panel sequencing
MTLE361	YNH	F	20-29	40-49				Y	HS-NOS	1A	DNA panel sequencing
MTLE362	YNH	F	0-9	30-39	Y			Y	HS-NOS	1A	DNA panel sequencing
MTLE363	YNH	F		30-39	Y			Y	HS-NOS	1A	DNA panel sequencing
MTLE364	YNH	M		10-19				Y	HS-NOS	1A	DNA panel sequencing
MTLE365	YNH	F		20-29				Y	HS-NOS	1A	DNA panel sequencing
MTLE366	YNH	M	10-19	20-29				Y	HS-NOS	3B	DNA panel sequencing
MTLE367	YNH	M	10-19	50-59				Y	HS-NOS		DNA panel sequencing
MTLE368	YNH	M		50-59				Y	HS-NOS	1A	DNA panel sequencing
MTLE369	YNH	M	10-19	30-39				Y	HS-NOS	1B	DNA panel sequencing
MTLE370	YNH	F	0-9	20-29	Y			Y	HS-NOS	2B	DNA panel sequencing
MTLE371	YNH	M	0-9	20-29	Y			Y	HS-NOS	1A	DNA panel sequencing
MTLE372	YNH	F		20-29				Y	HS-NOS	1B	DNA panel sequencing
MTLE373	YNH	F	0-9	20-29					No-HS	1A	DNA panel sequencing
MTLE374	YNH	M		30-39				Y	HS-NOS	1B	DNA panel sequencing
MTLE375	YNH	M	0-9	50-59				Y	HS-NOS	1D	DNA panel sequencing
MTLE376	YNH	F	0-9	50-59				Y	HS-NOS		DNA panel sequencing
MTLE377	YNH	F		20-29				Y	HS-NOS		DNA panel sequencing
MTLE378	YNH	F		50-59				Y	HS-NOS		DNA panel sequencing
MTLE379	YNH	F	0-9	40-49	Y			Y	HS-NOS	1A	DNA panel sequencing
MTLE380	YNH	F	0-9	30-39	Y			Y	HS-NOS	1C	DNA panel sequencing
MTLE381	YNH	F	0-9	50-59	Y			Y	HS-NOS	1A	DNA panel sequencing
MTLE382	YNH	F	0-9	30-39	Y			Y	HS-NOS		DNA panel sequencing
MTLE383	YNH	F	10-19	50-59				Y	HS-NOS	1A	DNA panel sequencing
MTLE384	YNH	F	0-9	10-19	Y			Y	HS-NOS	1A	DNA panel sequencing
MTLE385	YNH	M	0-9	10-19	Y				No-HS	1B	DNA panel sequencing
MTLE386	YNH	F	10-19	20-29					HS-NOS	4B	DNA panel sequencing
MTLE387	YNH	F	0-9	40-49	Y			Y	HS-NOS	1C	DNA panel sequencing
MTLE388	YNH	F	10-19	30-39				Y	HS-NOS	4B	DNA panel sequencing
MTLE389	YNH	F		30-39				Y	HS-NOS	4B	DNA panel sequencing
MTLE390	YNH	M	0-9	30-39	Y			Y	HS-NOS	4C	DNA panel sequencing
MTLE391	YNH	M	0-9	40-49					HS-NOS	1A	DNA panel sequencing
MTLE392	YNH	M	10-19	60-69				Y	HS-NOS	1C	DNA panel sequencing
MTLE393	YNH	F	10-19	40-49	Y			Y	HS-NOS	2D	DNA panel sequencing
MTLE394	YNH	F		50-59				Y	HS-NOS		DNA panel sequencing
MTLE395	YNH	F	10-19	50-59				Y	HS-NOS	1A	DNA panel sequencing
MTLE396	YNH	M		50-59				Y	HS-NOS		DNA panel sequencing
MTLE397	YNH	M	0-9	10-19	Y			Y	HS-NOS	1A	DNA panel sequencing
MTLE398	YNH	F	0-9	50-59	Y			Y	HS-NOS	1A	DNA panel sequencing
MTLE399	YNH	M		60-69				Y	HS-NOS	1A	DNA panel sequencing
MTLE400	YNH	M	30-39	40-49				Y	HS-NOS	1A	DNA panel sequencing
MTLE401	YNH	M	0-9	30-39	Y			Y			DNA panel sequencing
MTLE402	YNH	M		30-39				Y	No-HS		DNA panel sequencing
MTLE403	YNH	M		40-49				Y	No-HS	1A	DNA panel sequencing
MTLE404	YNH	F		30-39				Y	No-HS	2A	DNA panel sequencing
MTLE405	YNH	M		20-29					HS-NOS		DNA panel sequencing
MTLE406	YNH	M	0-9	10-19					HS-NOS		DNA panel sequencing
MTLE407	YNH	M		0-9					HS-NOS		DNA panel sequencing
MTLE408	YNH	M	0-9	30-39	Y				HS-NOS	1B	DNA panel sequencing
MTLE409	YNH	F	10-19	20-29	Y				HS-NOS		DNA panel sequencing
MTLE410	YNH	F	0-9	40-49	Y			Y	HS-NOS	1D	DNA panel sequencing
MTLE411	YNH	F	10-19	20-29	Y			Y	HS-NOS	1A	DNA panel sequencing
MTLE412	YNH	F		30-39					HS-NOS		DNA panel sequencing
MTLE413	YNH	M		30-39					HS-NOS		DNA panel sequencing
MTLE414	YNH	M	10-19	20-29	Y				HS-NOS	1A	DNA panel sequencing
MTLE415	YNH	M		20-29					HS-NOS	1A	DNA panel sequencing
MTLE416	YNH	M	10-19	50-59	Y				HS-NOS	1A	DNA panel sequencing
MTLE417	YNH	F		40-49					HS-NOS		DNA panel sequencing
MTLE418	YNH	M	0-9	30-39					HS-NOS	1A	DNA panel sequencing
MTLE419	YNH	M	0-9	30-39					HS-NOS	1A	DNA panel sequencing
MTLE420	YNH	M		50-59					No-HS		DNA panel sequencing
MTLE421	YNH	F	0-9	30-39					HS-NOS	1A	DNA panel sequencing
MTLE422	YNH	M		10-19					HS-NOS		DNA panel sequencing
MTLE423	YNH	F	0-9	20-29	Y				HS-NOS		DNA panel sequencing
MTLE424	YNH	M	20-29	30-39	Y				HS-NOS		DNA panel sequencing
MTLE425	YNH	F	0-9	30-39	Y				No-HS		DNA panel sequencing
MTLE426	YNH	F		10-19					HS-NOS		DNA panel sequencing
MTLE427	YNH	M	0-9	10-19					HS-NOS		DNA panel sequencing
MTLE428	YNH	M	0-9	20-29					HS-NOS		DNA panel sequencing
MTLE429	YNH	M	0-9	30-39	Y			Y	HS-NOS		DNA panel sequencing
MTLE430	YNH	F		30-39					No-HS		DNA panel sequencing
MTLE431	YNH	M	0-9	10-19					HS-NOS		DNA panel sequencing
MTLE432	YNH	F		20-29					HS-NOS		DNA panel sequencing
MTLE433	YNH	M	0-9	30-39	Y				HS-NOS		DNA panel sequencing
MTLE434	YNH	M		30-39					HS-NOS		DNA panel sequencing
MTLE435	YNH	M	10-19	20-29	Y				HS-NOS		DNA panel sequencing
MTLE436	YNH	F	0-9	30-39				Y	HS-NOS	1A	DNA panel sequencing
MTLE437	YNH	M	10-19	40-49					HS-NOS		DNA panel sequencing
MTLE438	YNH	M		20-29					HS-NOS	1A	DNA panel sequencing
MTLE439	YNH	F		20-29					HS-NOS		DNA panel sequencing
MTLE440	YNH	M	0-9	20-29				Y	HS-NOS		DNA panel sequencing
MTLE441	YNH	F	0-9	20-29					HS-NOS	1A	DNA panel sequencing
MTLE442	YNH	M	10-19	20-29					HS-NOS		DNA panel sequencing
MTLE443	YNH	F		20-29					HS-NOS		DNA panel sequencing
MTLE444	YNH	M		30-39					HS-NOS		DNA panel sequencing
MTLE445	YNH	F		20-29					HS-NOS		DNA panel sequencing
MTLE446	YNH	M	10-19	20-29	Y				HS-NOS		DNA panel sequencing
MTLE447	PSH	F	10-19	20-29				Y	HS1	1A	DNA panel sequencing
MTLE448	PSH	M	10-19	60-69	Y			Y	HS2	1A	DNA panel sequencing
MTLE449	PSH	F	10-19	40-49	Y			Y	HS1	1A	DNA panel sequencing
MTLE450	PSH	F	0-9	40-49	Y			Y	HS2	1B	DNA panel sequencing
MTLE451	PSH	M	20-29	40-49	Y			Y	HS1	1A	DNA panel sequencing
MTLE452	PSH	F	0-9	20-29				Y	HS1	1A	DNA panel sequencing
MTLE453	PSH	M	0-9	50-59				Y	HS2	1A	DNA panel sequencing
MTLE454	PSH	F	0-9	30-39				Y	HS1	1A	DNA panel sequencing
MTLE455	PSH	M	20-29	20-29	Y			Y	HS1	1A	DNA panel sequencing
MTLE456	PSH	M	20-29	50-59				Y	HS2	1D	DNA panel sequencing
MTLE457	PSH	F	0-9	50-59				Y	HS2	1A	DNA panel sequencing
MTLE458	PSH	F	20-29	30-39				Y	HS2	1A	DNA panel sequencing
MTLE459	PSH	M	30-39	30-39	Y			Y	HS1	1A	DNA panel sequencing
MTLE460	PSH	M	0-9	20-29				Y	HS1	1B	DNA panel sequencing
MTLE461	PSH	F	10-19	50-59				Y	HS2	1A	DNA panel sequencing
MTLE462	PSH	M	0-9	20-29				Y	HS2	1A	DNA panel sequencing

### Sheet: Neurotypical controls
Subject_ID	Tissue_Source	Sex	Age_at_Death	Data_generated
HU13019	NIH Neurobiobank, Pittsburg	F	23	DNA panel sequencing
HU13138	NIH Neurobiobank, Pittsburg	M	40	DNA panel sequencing
HU13301	NIH Neurobiobank, Pittsburg	M	17	DNA panel sequencing
HU13152	NIH Neurobiobank, Pittsburg	M	23	DNA panel sequencing
HU13260	NIH Neurobiobank, Pittsburg	F	30	DNA panel sequencing
HU13510	NIH Neurobiobank, Pittsburg	F	16	DNA panel sequencing
HU13682	NIH Neurobiobank, Pittsburg	F	35	DNA panel sequencing
HU13064	NIH Neurobiobank, Pittsburg	M	48	DNA panel sequencing
HU13350	NIH Neurobiobank, Pittsburg	M	45	DNA panel sequencing
HCT16HCD	NIH Neurobiobank, Miami	M	18	DNA panel sequencing
HCT17HEI	NIH Neurobiobank, Miami	F	3	DNA panel sequencing
HCT15HAH	NIH Neurobiobank, Miami	M	14	DNA panel sequencing
HCT16HDB	NIH Neurobiobank, Miami	M	5	DNA panel sequencing
HCT17HFK	NIH Neurobiobank, Miami	F	42	DNA panel sequencing, snRNA-seq
HCTZZQ	NIH Neurobiobank, Miami	F	13	DNA panel sequencing
UMB5554	NIH Neurobiobank, Maryland	F	13	DNA panel sequencing
UMB5610	NIH Neurobiobank, Maryland	F	50	DNA panel sequencing
UMB4391	NIH Neurobiobank, Maryland	M	0	DNA panel sequencing
UMB5615	NIH Neurobiobank, Maryland	M	50	DNA panel sequencing
UMB6175	NIH Neurobiobank, Maryland	M	10	DNA panel sequencing
UMB5579	NIH Neurobiobank, Maryland	F	25	DNA panel sequencing
UMB5981	NIH Neurobiobank, Maryland	F	44	DNA panel sequencing
UMB937	NIH Neurobiobank, Maryland	F	38	DNA panel sequencing
UMB5893	NIH Neurobiobank, Maryland	M	19	DNA panel sequencing
UMB5387	NIH Neurobiobank, Maryland	M	12	DNA panel sequencing
UMB5705	NIH Neurobiobank, Maryland	M	31	DNA panel sequencing
UMB5958	NIH Neurobiobank, Maryland	M	22	DNA panel sequencing
UMB5540	NIH Neurobiobank, Maryland	F	53	DNA panel sequencing
UMB5630	NIH Neurobiobank, Maryland	F	37	DNA panel sequencing
UMB5699	NIH Neurobiobank, Maryland	M	39	DNA panel sequencing
UMB5446	NIH Neurobiobank, Maryland	F	17	DNA panel sequencing
UMB5926	NIH Neurobiobank, Maryland	M	21	DNA panel sequencing
UMB5889	NIH Neurobiobank, Maryland	M	27	DNA panel sequencing
UMB4782	NIH Neurobiobank, Maryland	M	18	DNA panel sequencing
UMB5566	NIH Neurobiobank, Maryland	F	15	DNA panel sequencing
UMB5629	NIH Neurobiobank, Maryland	F	32	DNA panel sequencing
UMB5919	NIH Neurobiobank, Maryland	M	28	DNA panel sequencing
UMB5609	NIH Neurobiobank, Maryland	F	54	DNA panel sequencing
UMB5895	NIH Neurobiobank, Maryland	M	47	DNA panel sequencing
UMB5559	NIH Neurobiobank, Maryland	F	19	DNA panel sequencing
UMB5818	NIH Neurobiobank, Maryland	M	41	DNA panel sequencing
UMB5925	NIH Neurobiobank, Maryland	F	7	DNA panel sequencing
UMB5923	NIH Neurobiobank, Maryland	M	71	DNA panel sequencing
UMB5697	NIH Neurobiobank, Maryland	M	67	DNA panel sequencing
UMB5242	NIH Neurobiobank, Maryland	M	15	DNA panel sequencing
UMB5935	NIH Neurobiobank, Maryland	F	16	DNA panel sequencing
UMB5643	NIH Neurobiobank, Maryland	M	17	DNA panel sequencing
UMB5309	NIH Neurobiobank, Maryland	F	14	DNA panel sequencing
UMB6055	NIH Neurobiobank, Maryland	M	18	DNA panel sequencing
UMB5875	NIH Neurobiobank, Maryland	M	45	DNA panel sequencing
UMB5452	NIH Neurobiobank, Maryland	M	67	DNA panel sequencing
UMB5882	NIH Neurobiobank, Maryland	F	38	DNA panel sequencing
UMB5626	NIH Neurobiobank, Maryland	M	27	DNA panel sequencing
UMB5922	NIH Neurobiobank, Maryland	M	46	DNA panel sequencing
UMB5551	NIH Neurobiobank, Maryland	M	54	DNA panel sequencing
UMB5408	NIH Neurobiobank, Maryland	M	6	DNA panel sequencing
UMB5976	NIH Neurobiobank, Maryland	F	4	DNA panel sequencing
UMB4379	NIH Neurobiobank, Maryland	M	2	DNA panel sequencing
UMB4350	NIH Neurobiobank, Maryland	M	0	DNA panel sequencing
UMB1133	NIH Neurobiobank, Maryland	M	38	snRNA-seq
CON16001	EEBB	M	55	DNA panel sequencing
5919	NIH Neurobiobank, Sepulveda	M	63	DNA panel sequencing
6199	NIH Neurobiobank, Sepulveda	F	27	DNA panel sequencing
5636	NIH Neurobiobank, Sepulveda	M	28	DNA panel sequencing
6225	NIH Neurobiobank, Sepulveda	M	33	DNA panel sequencing
6181	NIH Neurobiobank, Sepulveda	F	27	DNA panel sequencing
5794	NIH Neurobiobank, Sepulveda	M	22	DNA panel sequencing
3599	NIH Neurobiobank, Sepulveda	F	38	DNA panel sequencing
5679	NIH Neurobiobank, Sepulveda	M	25	DNA panel sequencing
3822	NIH Neurobiobank, Sepulveda	M	43	DNA panel sequencing
6280	NIH Neurobiobank, Sepulveda	M	47	DNA panel sequencing
5687	NIH Neurobiobank, Sepulveda	M	48	DNA panel sequencing
AN10671	NIH Neurobiobank, Harvard	F	58	DNA panel sequencing
AN15948	NIH Neurobiobank, Harvard	M	56	DNA panel sequencing
AN14543	NIH Neurobiobank, Harvard	F	58	DNA panel sequencing

### Sheet: Alzheimer's disease
Subject_ID	Tissue_Source	Sex	Age_at_death	Braak_stage	Data_generated
UMB4556	NIH Neurobiobank, Maryland	M	77	6	DNA panel sequencing
UMB5222	NIH Neurobiobank, Maryland	F	80	6	DNA panel sequencing
MA1828	MA ADRC	F	91	6	DNA panel sequencing
MA1647	MA ADRC	F	59	6	DNA panel sequencing
MA1995	MA ADRC	F	89	5	DNA panel sequencing
MA1456	MA ADRC	M	81	6	DNA panel sequencing
MA1969	MA ADRC	F	57	6	DNA panel sequencing
MA1353	MA ADRC	F	57	6	DNA panel sequencing
MA2208	MA ADRC	F	69	6	DNA panel sequencing
MA2181	MA ADRC	F	87	4	DNA panel sequencing
MA2211	MA ADRC	M	90	6	DNA panel sequencing
MA2204	MA ADRC	F	89	6	DNA panel sequencing
MA2219	MA ADRC	M	82	5	DNA panel sequencing
MA2210	MA ADRC	F	66	6	DNA panel sequencing
MA2205	MA ADRC	F	79	6	DNA panel sequencing
MA2203	MA ADRC	F	75	6	DNA panel sequencing
MA2207	MA ADRC	M	83	6	DNA panel sequencing
